# Intense light-mediated circadian cardioprotection via transcriptional reprogramming of the endothelium

**DOI:** 10.1101/561340

**Authors:** Yoshimasa Oyama, Colleen M. Bartman, Stephanie Bonney, J. Scott Lee, Lori A. Walker, Jun Han, Christoph H. Borchers, Peter M. Buttrick, Carol M. Aherne, Nathan Clendenen, Sean P. Colgan, Tobias Eckle

**Affiliations:** Mucosal Inflammation Program, Departments of Medicine and Anesthesiology, University of Colorado Anschutz Medical Campus, Aurora, CO, USA; Division of Cardiology, Department of Medicine, University of Colorado Anschutz Medical Campus, Aurora, CO, USA; Department of Biochemistry and Microbiology, Genome BC Proteomics Centre, University of Victoria, Victoria, BC, Canada; Graduate Training Program in Cell Biology, Stem Cells, and Development, University of Colorado Anschutz Medical Campus, Aurora, CO, USA

**Author notes:** authors contributed equally (Yoshimasa Oyama, Colleen M. Bartman, Stephanie Bonney). Lead Contact*: Tobias Eckle, M.D., Ph.D. Correspondence should be addressed to, Tobias Eckle, M.D., Ph.D., Professor of Anesthesiology, Cardiology and Cell Biology Department of Anesthesiology, University of Colorado Denver, 12700 E 19th Avenue, Mailstop B112, RC 2, Room 7121, Aurora, CO 80045; or - 2947.

## Abstract

Consistent daylight oscillations and abundant oxygen availability are fundamental to human health. Here, we investigate the intersection between light-(Period 2, PER2) and oxygen-(hypoxia inducible factor, HIF1A) sensing pathways in cellular adaptation to myocardial ischemia. We demonstrate that intense light is cardioprotective via circadian PER2 amplitude enhancement, mimicking hypoxia elicited adenosine- and HIF1A-metabolic adaptation to myocardial ischemia under normoxic conditions. Whole-genome array from intense light exposed wildtype or *Per2^-/-^* mice and myocardial ischemia in endothelial-specific PER2 deficient mice uncover a critical role for intense light in maintaining endothelial barrier function via light-enhanced HIF1A transcription. A proteomics screen in human endothelia reveals a dominant role for PER2 in metabolic reprogramming to hypoxia via mitochondrial translocation, TCA cycle enzyme activity regulation and HIF1A transcriptional adaption to hypoxia. Translational investigation of intense light in human subjects identifies similar PER2 mechanisms, implicating the use of intense light for the treatment of cardiovascular disease.

**GRAPHICAL ABSTRACT:** 
